# STK19 positions TFIIH for cell-free transcription-coupled DNA repair

**DOI:** 10.1101/2024.07.22.604623

**Authors:** Tycho E.T. Mevissen, Maximilian Kümmecke, Ernst W. Schmid, Lucas Farnung, Johannes C. Walter

**Affiliations:** Department of Biological Chemistry and Molecular Pharmacology, Blavatnik Institute, Harvard Medical School, Boston, MA 02115, USA; Department of Cell Biology, Blavatnik Institute, Harvard Medical School, Boston, MA 02115, USA; Howard Hughes Medical Institute

## Abstract

In transcription-coupled repair, stalled RNA polymerase II (Pol II) is recognized by CSB and CRL4^CSA^, which co-operate with UVSSSA and ELOF1 to recruit TFIIH for nucleotide excision repair (TC-NER). To explore the mechanism of TC-NER, we recapitulated this reaction *in vitro*. When a plasmid containing a site-specific lesion is transcribed in frog egg extract, error-free repair is observed that depends on CSB, CRL4^CSA^, UVSSA, and ELOF1. Repair also depends on STK19, a factor previously implicated in transcription recovery after UV exposure. A 1.9 Å cryo-electron microscopy structure shows that STK19 joins the TC-NER complex by binding CSA and the RPB1 subunit of Pol II. Furthermore, AlphaFold predicts that STK19 interacts with the XPD subunit of TFIIH, and disrupting this interface impairs cell-free repair. Molecular modeling suggests that STK19 positions TFIIH ahead of Pol II for lesion verification. In summary, our analysis of cell-free TC-NER suggests that STK19 couples RNA polymerase II stalling to downstream repair events.
