## Supplementary material for "STK19 positions TFIIH for cell-free transcription-coupled DNA repair": Table S1

### Sheet: Table S1
cname	SPOC	SPOC_rank	Avg_models	Avg_models_rank	pDOCKQ	pDOCKQ_rank
STK19_HUMAN__RPB1_HUMAN__2224aa	0.707583	1	0.86	2	0.709	1
STK19_HUMAN__ERCC2_HUMAN__1014aa	0.6945	2	0.88	1	0.699	2
STK19_HUMAN__ERCC8_HUMAN__650aa	0.553417	3	0.84	3	0.681	4
STK19_HUMAN__DPOE1_HUMAN__2540aa	0.360333	4	0.2	50	0.169	81
STK19_HUMAN__TDG_HUMAN__664aa	0.214167	5	0.72	7	0.685	3
STK19_HUMAN__RPB3_HUMAN__529aa	0.169417	6	0.2	50	0.081	100
STK19_HUMAN__ESCO2_HUMAN__855aa	0.16925	7	0.74	5	0.678	5
STK19_HUMAN__RBX1_HUMAN__362aa	0.16325	8	0.74	5	0.643	12
STK19_HUMAN__SCC4_HUMAN__867aa	0.147417	9	0.2	50	0.39	48
STK19_HUMAN__NSE1_HUMAN__520aa	0.124167	10	0.32	23	0.623	16
STK19_HUMAN__DYL1_HUMAN__343aa	0.118833	11	0.22	45	0.154	84
STK19_HUMAN__UVSSA_HUMAN__963aa	0.114667	12	0.24	35	0.164	82
STK19_HUMAN__DDB1_HUMAN__1394aa	0.113	13	0.2	50	0.225	65
STK19_HUMAN__RPAB4_HUMAN__312aa	0.10175	14	0.32	23	0.46	39
STK19_HUMAN__TRAIP_HUMAN__723aa	0.09925	15	0.2	50	0.171	80
STK19_HUMAN__ELOF1_HUMAN__337aa	0.0971667	16	0.62	10	0.491	34
STK19_HUMAN__STN1_HUMAN__622aa	0.0961667	17	0.36	18	0.616	18
STK19_HUMAN__SETMR_HUMAN__938aa	0.0955	18	0.76	4	0.67	7
STK19_HUMAN__SMC6_HUMAN__1345aa	0.0935833	19	0.2	50	0.034	112
STK19_HUMAN__DDA1_HUMAN__356aa	0.0905833	20	0.2	50	0.095	95
STK19_HUMAN__MSH2_HUMAN__1188aa	0.0898333	21	0.52	12	0.663	9
STK19_HUMAN__SMC1A_HUMAN__1487aa	0.08825	22	0.58	11	0.599	21
STK19_HUMAN__RFA2_HUMAN__524aa	0.0833333	23	0.2	50	0.565	28
STK19_HUMAN__RPB11_HUMAN__371aa	0.0810833	24	0.22	45	0.033	113
STK19_HUMAN__ARMC5_HUMAN__1189aa	0.0790833	25	0.2	50	0.591	22
STK19_HUMAN__RPAB5_HUMAN__321aa	0.0694167	26	0.26	30	0.302	61
STK19_HUMAN__ELOB_HUMAN__372aa	0.0675	27	0.24	35	0.204	70
STK19_HUMAN__MD2L2_HUMAN__465aa	0.0641667	28	0.2	50	0.063	103
STK19_HUMAN__FANCA_HUMAN__1709aa	0.0636667	29	0.24	35	0.23	64
STK19_HUMAN__TERF2_HUMAN__796aa	0.0636667	29	0.64	9	0.172	79
STK19_HUMAN__RPB9_HUMAN__379aa	0.0580833	31	0.34	19	0.482	36
STK19_HUMAN__ENL_HUMAN__813aa	0.05525	32	0.2	50	0.041	108
STK19_HUMAN__XRN2_HUMAN__1204aa	0.05425	33	0.2	50	0.579	24
STK19_HUMAN__PHF3_HUMAN__2293aa	0.0526667	34	0.2	50	0.018	133
STK19_HUMAN__DPOD3_HUMAN__720aa	0.0523333	35	0.3	27	0.493	32
STK19_HUMAN__GEMI_HUMAN__463aa	0.052	36	0.2	50	0.627	14
STK19_HUMAN__RMI1_HUMAN__879aa	0.0484167	37	0.2	50	0.097	93
STK19_HUMAN__ELL2_HUMAN__894aa	0.04825	38	0.52	12	0.45	43
STK19_HUMAN__XRCC5_HUMAN__986aa	0.048	39	0.2	50	0.058	105
STK19_HUMAN__ELOC_HUMAN__366aa	0.0476667	40	0.24	35	0.389	50
STK19_HUMAN__TF2H5_HUMAN__325aa	0.04675	41	0.24	35	0.196	71
STK19_HUMAN__UFD1_HUMAN__561aa	0.0453333	42	0.2	50	0.326	57
STK19_HUMAN__ELL_HUMAN__875aa	0.0450833	43	0.2	50	0.161	83
STK19_HUMAN__TEN1L_HUMAN__377aa	0.0449167	44	0.22	45	0.084	99
STK19_HUMAN__RA51D_HUMAN__582aa	0.0445833	45	0.2	50	0.12	89
STK19_HUMAN__DPOLQ_HUMAN__2844aa	0.0436667	46	0.2	50	0.185	75
STK19_HUMAN__TYDP2_HUMAN__616aa	0.0426667	47	0.2	50	0.19	74
STK19_HUMAN__CTF8_HUMAN__375aa	0.04175	48	0.24	35	0.037	109
STK19_HUMAN__SP16H_HUMAN__1301aa	0.0410833	49	0.34	19	0.062	104
STK19_HUMAN__DPOE3_HUMAN__401aa	0.0403333	50	0.2	50	0.024	118
STK19_HUMAN__PAF1_HUMAN__785aa	0.0398333	51	0.32	23	0.191	73
STK19_HUMAN__P53_HUMAN__647aa	0.0389167	52	0.2	50	0.117	91
STK19_HUMAN__POLK_HUMAN__1124aa	0.03875	53	0.2	50	0.027	115
STK19_HUMAN__UBP37_HUMAN__1233aa	0.0375	54	0.2	50	0.355	53
STK19_HUMAN__SSRP1_HUMAN__963aa	0.0370833	55	0.2	50	0.024	118
STK19_HUMAN__DMC1_HUMAN__594aa	0.037	56	0.2	50	0.02	128
STK19_HUMAN__INT12_HUMAN__716aa	0.0350833	57	0.2	50	0.023	120
STK19_HUMAN__SCAF8_HUMAN__1525aa	0.0334167	58	0.2	50	0.023	120
STK19_HUMAN__NELFB_HUMAN__834aa	0.0323333	59	0.2	50	0.505	30
STK19_HUMAN__WAPL_HUMAN__1444aa	0.0311667	60	0.34	19	0.622	17
STK19_HUMAN__TTF2_HUMAN__1416aa	0.0294167	61	0.24	35	0.493	32
STK19_HUMAN__SLF1_HUMAN__1312aa	0.0291667	62	0.2	50	0.027	115
STK19_HUMAN__SPRTN_HUMAN__743aa	0.0275833	63	0.2	50	0.22	67
STK19_HUMAN__FAP24_HUMAN__469aa	0.0268333	64	0.2	50	0.099	92
STK19_HUMAN__DPOE4_HUMAN__371aa	0.0265833	65	0.2	50	0.274	62
STK19_HUMAN__TF2H2_HUMAN__649aa	0.0254167	66	0.26	30	0.39	48
STK19_HUMAN__RNF8_HUMAN__739aa	0.02475	67	0.2	50	0.477	37
STK19_HUMAN__ALKB7_HUMAN__475aa	0.02375	68	0.2	50	0.019	130
STK19_HUMAN__POTE1_HUMAN__888aa	0.0218333	69	0.2	50	0.072	102
STK19_HUMAN__OGG1_HUMAN__599aa	0.0214167	70	0.2	50	0.563	29
STK19_HUMAN__MDC1_HUMAN__2343aa	0.0208333	71	0.2	50	0.627	14
STK19_HUMAN__RBX2_HUMAN__367aa	0.0206667	72	0.66	8	0.668	8
STK19_HUMAN__RN168_HUMAN__825aa	0.0204167	73	0.2	50	0.46	39
STK19_HUMAN__TCEA1_HUMAN__555aa	0.0194167	74	0.2	50	0.045	107
STK19_HUMAN__SKI8_HUMAN__559aa	0.0193333	75	0.2	50	0.148	86
STK19_HUMAN__SCAF4_HUMAN__1401aa	0.01925	76	0.2	50	0.409	46
STK19_HUMAN__FANCC_HUMAN__812aa	0.0185833	77	0.2	50	0.452	42
STK19_HUMAN__LRWD1_HUMAN__901aa	0.0185833	77	0.2	50	0.177	77
STK19_HUMAN__DNLI1_HUMAN__1173aa	0.0173333	79	0.2	50	0.659	10
STK19_HUMAN__EXO5_HUMAN__627aa	0.0170833	80	0.3	27	0.344	55
STK19_HUMAN__NEIL3_HUMAN__859aa	0.0168333	81	0.2	50	0.025	117
STK19_HUMAN__RIF1_HUMAN__2726aa	0.0159167	82	0.2	50	0.615	19
STK19_HUMAN__DPOD4_HUMAN__361aa	0.01575	83	0.22	45	0.091	98
STK19_HUMAN__EAF1_HUMAN__522aa	0.0146667	84	0.4	15	0.175	78
STK19_HUMAN__DPOLB_HUMAN__589aa	0.0144167	85	0.26	30	0.566	27
STK19_HUMAN__ABC3C_HUMAN__444aa	0.0138333	86	0.2	50	0.097	93
STK19_HUMAN__RAD17_HUMAN__935aa	0.01375	87	0.32	23	0.411	45
STK19_HUMAN__TERF1_HUMAN__693aa	0.0135	88	0.34	19	0.081	100
STK19_HUMAN__FAP20_HUMAN__434aa	0.0126667	89	0.24	35	0.488	35
STK19_HUMAN__ELOA1_HUMAN__1026aa	0.0125	90	0.2	50	0.304	60
STK19_HUMAN__TIPIN_HUMAN__555aa	0.0116667	91	0.24	35	0.359	52
STK19_HUMAN__CENPX_HUMAN__335aa	0.0113333	92	0.26	30	0.225	65
STK19_HUMAN__ALKB5_HUMAN__648aa	0.01	93	0.26	30	0.337	56
STK19_HUMAN__TF2H1_HUMAN__802aa	0.00983333	94	0.2	50	0.092	97
STK19_HUMAN__ESCO1_HUMAN__1094aa	0.00916667	95	0.2	50	0.652	11
STK19_HUMAN__ELL3_HUMAN__651aa	0.00908333	96	0.2	50	0.216	68
STK19_HUMAN__DPOLM_HUMAN__748aa	0.00891667	97	0.2	50	0.629	13
STK19_HUMAN__ABC3B_HUMAN__636aa	0.00841667	98	0.2	50	0.18	76
STK19_HUMAN__ALKB1_HUMAN__643aa	0.00775	99	0.2	50	0.309	58
STK19_HUMAN__EAF2_HUMAN__514aa	0.00741667	100	0.3	27	0.093	96
STK19_HUMAN__RA54B_HUMAN__1164aa	0.00708333	101	0.2	50	0.052	106
STK19_HUMAN__RD23B_HUMAN__663aa	0.00675	102	0.2	50	0.035	111
STK19_HUMAN__3MG_HUMAN__552aa	0.00666667	103	0.24	35	0.244	63
STK19_HUMAN__SHLD3_HUMAN__504aa	0.00658333	104	0.2	50	0.133	87
STK19_HUMAN__NEIL1_HUMAN__644aa	0.00616667	105	0.2	50	0.454	41
STK19_HUMAN__POLH_HUMAN__967aa	0.00541667	106	0.46	14	0.608	20
STK19_HUMAN__APEX2_HUMAN__772aa	0.00516667	107	0.2	50	0.573	26
STK19_HUMAN__DPOLL_HUMAN__829aa	0.0045	109	0.2	50	0.119	90
STK19_HUMAN__UBXN7_HUMAN__743aa	0.0045	109	0.2	50	0.019	130
STK19_HUMAN__TOP2B_HUMAN__1880aa	0.00433333	111	0.2	50	0.308	59
STK19_HUMAN__NBN_HUMAN__1008aa	0.00383333	112	0.4	15	0.465	38
STK19_HUMAN__CCNE1_HUMAN__664aa	0.00308333	113	0.2	50	0.394	47
STK19_HUMAN__ABC3A_HUMAN__453aa	0.00283333	114	0.2	50	0.193	72
STK19_HUMAN__CDK9_HUMAN__626aa	0	115	0.4	15	0.677	6
STK19_HUMAN__NSE4A_HUMAN__639aa	0	115	0.2	50	0.581	23
STK19_HUMAN__SEM1_HUMAN__324aa	0	115	0.2	50	0.575	25
STK19_HUMAN__SMC2_HUMAN__1451aa	0	115	0.2	50	0.501	31
STK19_HUMAN__TOP3A_HUMAN__1255aa	0	115	0.2	50	0.433	44
STK19_HUMAN__HROB_HUMAN__901aa	0	115	0.2	50	0.388	51
STK19_HUMAN__UBP1_HUMAN__1039aa	0	108	0.2	50	0.351	54
STK19_HUMAN__MUS81_HUMAN__805aa	0	115	0.2	50	0.206	69
STK19_HUMAN__PCF11_HUMAN__1809aa	0	115	0.2	50	0.151	85
STK19_HUMAN__WRN_HUMAN__1686aa	0	115	0.2	50	0.124	88
STK19_HUMAN__NELFA_HUMAN__782aa	0	115	0.22	45	0.037	109
STK19_HUMAN__CAF1A_HUMAN__1210aa	0	115	0.2	50	0.028	114
STK19_HUMAN__RPAB2_HUMAN__381aa	0	115	0.2	50	0.022	122
STK19_HUMAN__CENPS_HUMAN__392aa	0	115	0.2	50	0.021	123
STK19_HUMAN__RPB4_HUMAN__396aa	0	115	0.2	50	0.021	123
STK19_HUMAN__TOP1_HUMAN__1019aa	0	115	0.2	50	0.021	123
STK19_HUMAN__DCR1A_HUMAN__1294aa	0	115	0.2	50	0.021	123
STK19_HUMAN__SHLD2_HUMAN__1089aa	0	115	0.2	50	0.021	123
STK19_HUMAN__RPAB3_HUMAN__404aa	0	115	0.2	50	0.02	128
STK19_HUMAN__UBE2B_HUMAN__406aa	0	115	0.2	50	0.019	130
STK19_HUMAN__RFA3_HUMAN__375aa	0	115	0.2	50	0.018	133
STK19_HUMAN__UNG_HUMAN__567aa	0	115	0.2	50	0.018	133
STK19_HUMAN__PSF2_HUMAN__439aa	0	115	0.2	50	0.018	133
STK19_HUMAN__SPT4H_HUMAN__371aa	0	115	0.2	50	0.018	133
STK19_HUMAN__ABEC2_HUMAN__478aa	0	115	0.2	50	0.018	133
STK19_HUMAN__AF9_HUMAN__822aa	0	115	0.2	50	0.018	133
STK19_HUMAN__ABC3D_HUMAN__640aa	0	115	0	140	0	140
STK19_HUMAN__ABC3F_HUMAN__627aa	0	115	0	140	0	140
STK19_HUMAN__ABC3G_HUMAN__638aa	0	115	0	140	0	140
STK19_HUMAN__ABC3H_HUMAN__454aa	0	115	0	140	0	140
STK19_HUMAN__ABEC1_HUMAN__490aa	0	115	0	140	0	140
STK19_HUMAN__ABEC4_HUMAN__621aa	0	115	0	140	0	140
STK19_HUMAN__ABRX1_HUMAN__663aa	0	115	0	140	0	140
STK19_HUMAN__ACD_HUMAN__712aa	0	115	0	140	0	140
STK19_HUMAN__AFF1_HUMAN__1464aa	0	115	0	140	0	140
STK19_HUMAN__AFF4_HUMAN__1417aa	0	115	0	140	0	140
STK19_HUMAN__AFG2A_HUMAN__1147aa	0	115	0	140	0	140
STK19_HUMAN__AFG2B_HUMAN__1007aa	0	115	0	140	0	140
STK19_HUMAN__AICDA_HUMAN__452aa	0	115	0	140	0	140
STK19_HUMAN__ALKB2_HUMAN__515aa	0	115	0	140	0	140
STK19_HUMAN__ALKB3_HUMAN__540aa	0	115	0	140	0	140
STK19_HUMAN__ALKB4_HUMAN__556aa	0	115	0	140	0	140
STK19_HUMAN__ALKB6_HUMAN__492aa	0	115	0	140	0	140
STK19_HUMAN__ALKB8_HUMAN__918aa	0	115	0	140	0	140
STK19_HUMAN__ANKL1_HUMAN__869aa	0	115	0	140	0	140
STK19_HUMAN__APEX1_HUMAN__572aa	0	115	0	140	0	140
STK19_HUMAN__APLF_HUMAN__765aa	0	115	0	140	0	140
STK19_HUMAN__APTX_HUMAN__610aa	0	115	0	140	0	140
STK19_HUMAN__ARI3B_HUMAN__815aa	0	115	0	140	0	140
STK19_HUMAN__ASTE1_HUMAN__933aa	0	115	0	140	0	140
STK19_HUMAN__ATAD5_HUMAN__2098aa	0	115	0	140	0	140
STK19_HUMAN__ATM_HUMAN__3310aa	0	115	0	140	0	140
STK19_HUMAN__ATR_HUMAN__2898aa	0	115	0	140	0	140
STK19_HUMAN__ATRIP_HUMAN__1045aa	0	115	0	140	0	140
STK19_HUMAN__BARD1_HUMAN__1031aa	0	115	0	140	0	140
STK19_HUMAN__BLM_HUMAN__1671aa	0	115	0	140	0	140
STK19_HUMAN__BRCA1_HUMAN__2117aa	0	115	0	140	0	140
STK19_HUMAN__BRCA2_HUMAN__3672aa	0	115	0	140	0	140
STK19_HUMAN__CAF1B_HUMAN__813aa	0	115	0	140	0	140
STK19_HUMAN__CCNA2_HUMAN__686aa	0	115	0	140	0	140
STK19_HUMAN__CCNH_HUMAN__577aa	0	115	0	140	0	140
STK19_HUMAN__CCNK_HUMAN__834aa	0	115	0	140	0	140
STK19_HUMAN__CCNT1_HUMAN__980aa	0	115	0	140	0	140
STK19_HUMAN__CCNT2_HUMAN__984aa	0	115	0	140	0	140
STK19_HUMAN__CDC45_HUMAN__820aa	0	115	0	140	0	140
STK19_HUMAN__CDC6_HUMAN__814aa	0	115	0	140	0	140
STK19_HUMAN__CDC7_HUMAN__828aa	0	115	0	140	0	140
STK19_HUMAN__CDC73_HUMAN__785aa	0	115	0	140	0	140
STK19_HUMAN__CDCA5_HUMAN__506aa	0	115	0	140	0	140
STK19_HUMAN__CDK12_HUMAN__1744aa	0	115	0	140	0	140
STK19_HUMAN__CDK2_HUMAN__552aa	0	115	0	140	0	140
STK19_HUMAN__CDK7_HUMAN__600aa	0	115	0	140	0	140
STK19_HUMAN__CDT1_HUMAN__800aa	0	115	0	140	0	140
STK19_HUMAN__CETN2_HUMAN__426aa	0	115	0	140	0	140
STK19_HUMAN__CHK1_HUMAN__730aa	0	115	0	140	0	140
STK19_HUMAN__CIP2A_HUMAN__1159aa	0	115	0	140	0	140
STK19_HUMAN__CLSPN_HUMAN__1593aa	0	115	0	140	0	140
STK19_HUMAN__CTC1_HUMAN__1471aa	0	115	0	140	0	140
STK19_HUMAN__CTF18_HUMAN__1229aa	0	115	0	140	0	140
STK19_HUMAN__CTIP_HUMAN__1151aa	0	115	0	140	0	140
STK19_HUMAN__CTR9_HUMAN__1427aa	0	115	0	140	0	140
STK19_HUMAN__CUL2_HUMAN__999aa	0	115	0	140	0	140
STK19_HUMAN__CUL3_HUMAN__1022aa	0	115	0	140	0	140
STK19_HUMAN__CUL4A_HUMAN__1013aa	0	115	0	140	0	140
STK19_HUMAN__CUL4B_HUMAN__1167aa	0	115	0	140	0	140
STK19_HUMAN__CUL5_HUMAN__1034aa	0	115	0	140	0	140
STK19_HUMAN__CYREN_HUMAN__411aa	0	115	0	140	0	140
STK19_HUMAN__DBF4A_HUMAN__928aa	0	115	0	140	0	140
STK19_HUMAN__DBF4B_HUMAN__869aa	0	115	0	140	0	140
STK19_HUMAN__DCC1_HUMAN__647aa	0	115	0	140	0	140
STK19_HUMAN__DCR1B_HUMAN__786aa	0	115	0	140	0	140
STK19_HUMAN__DCR1C_HUMAN__946aa	0	115	0	140	0	140
STK19_HUMAN__DDB2_HUMAN__681aa	0	115	0	140	0	140
STK19_HUMAN__DDI1_HUMAN__650aa	0	115	0	140	0	140
STK19_HUMAN__DNA2_HUMAN__1314aa	0	115	0	140	0	140
STK19_HUMAN__DNLI3_HUMAN__1263aa	0	115	0	140	0	140
STK19_HUMAN__DONS_HUMAN__820aa	0	115	0	140	0	140
STK19_HUMAN__DPOA2_HUMAN__852aa	0	115	0	140	0	140
STK19_HUMAN__DPOD1_HUMAN__1361aa	0	115	0	140	0	140
STK19_HUMAN__DPOD2_HUMAN__723aa	0	115	0	140	0	140
STK19_HUMAN__DPOE2_HUMAN__781aa	0	115	0	140	0	140
STK19_HUMAN__DPOLA_HUMAN__1716aa	0	115	0	140	0	140
STK19_HUMAN__DTL_HUMAN__984aa	0	115	0	140	0	140
STK19_HUMAN__EME1_HUMAN__824aa	0	115	0	140	0	140
STK19_HUMAN__EME2_HUMAN__633aa	0	115	0	140	0	140
STK19_HUMAN__EP300_HUMAN__2668aa	0	115	0	140	0	140
STK19_HUMAN__ER6L2_HUMAN__1804aa	0	115	0	140	0	140
STK19_HUMAN__ERCC1_HUMAN__551aa	0	115	0	140	0	140
STK19_HUMAN__ERCC3_HUMAN__1036aa	0	115	0	140	0	140
STK19_HUMAN__ERCC5_HUMAN__1440aa	0	115	0	140	0	140
STK19_HUMAN__ERCC6_HUMAN__1747aa	0	115	0	140	0	140
STK19_HUMAN__ETAA1_HUMAN__1180aa	0	115	0	140	0	140
STK19_HUMAN__EXD2_HUMAN__875aa	0	115	0	140	0	140
STK19_HUMAN__EXO1_HUMAN__1100aa	0	115	0	140	0	140
STK19_HUMAN__F111A_HUMAN__865aa	0	115	0	140	0	140
STK19_HUMAN__FACD2_HUMAN__1705aa	0	115	0	140	0	140
STK19_HUMAN__FAF1_HUMAN__904aa	0	115	0	140	0	140
STK19_HUMAN__FAN1_HUMAN__1271aa	0	115	0	140	0	140
STK19_HUMAN__FANCB_HUMAN__1113aa	0	115	0	140	0	140
STK19_HUMAN__FANCE_HUMAN__790aa	0	115	0	140	0	140
STK19_HUMAN__FANCF_HUMAN__628aa	0	115	0	140	0	140
STK19_HUMAN__FANCG_HUMAN__876aa	0	115	0	140	0	140
STK19_HUMAN__FANCI_HUMAN__1582aa	0	115	0	140	0	140
STK19_HUMAN__FANCJ_HUMAN__1503aa	0	115	0	140	0	140
STK19_HUMAN__FANCL_HUMAN__629aa	0	115	0	140	0	140
STK19_HUMAN__FANCM_HUMAN__2302aa	0	115	0	140	0	140
STK19_HUMAN__FEN1_HUMAN__634aa	0	115	0	140	0	140
STK19_HUMAN__FIGL1_HUMAN__928aa	0	115	0	140	0	140
STK19_HUMAN__FIRRM_HUMAN__1107aa	0	115	0	140	0	140
STK19_HUMAN__FP100_HUMAN__1135aa	0	115	0	140	0	140
STK19_HUMAN__FSCN1_HUMAN__747aa	0	115	0	140	0	140
STK19_HUMAN__GEN_HUMAN__1162aa	0	115	0	140	0	140
STK19_HUMAN__HELQ_HUMAN__1355aa	0	115	0	140	0	140
STK19_HUMAN__HLTF_HUMAN__1263aa	0	115	0	140	0	140
STK19_HUMAN__HMCES_HUMAN__608aa	0	115	0	140	0	140
STK19_HUMAN__HUS1_HUMAN__534aa	0	115	0	140	0	140
STK19_HUMAN__INT1_HUMAN__2444aa	0	115	0	140	0	140
STK19_HUMAN__INT10_HUMAN__964aa	0	115	0	140	0	140
STK19_HUMAN__INT11_HUMAN__854aa	0	115	0	140	0	140
STK19_HUMAN__INT13_HUMAN__960aa	0	115	0	140	0	140
STK19_HUMAN__INT14_HUMAN__772aa	0	115	0	140	0	140
STK19_HUMAN__INT15_HUMAN__703aa	0	115	0	140	0	140
STK19_HUMAN__INT2_HUMAN__1458aa	0	115	0	140	0	140
STK19_HUMAN__INT3_HUMAN__1297aa	0	115	0	140	0	140
STK19_HUMAN__INT4_HUMAN__1217aa	0	115	0	140	0	140
STK19_HUMAN__INT5_HUMAN__1273aa	0	115	0	140	0	140
STK19_HUMAN__INT6_HUMAN__1141aa	0	115	0	140	0	140
STK19_HUMAN__INT7_HUMAN__1216aa	0	115	0	140	0	140
STK19_HUMAN__INT8_HUMAN__1249aa	0	115	0	140	0	140
STK19_HUMAN__INT9_HUMAN__912aa	0	115	0	140	0	140
STK19_HUMAN__KIF4A_HUMAN__1486aa	0	115	0	140	0	140
STK19_HUMAN__LEO1_HUMAN__920aa	0	115	0	140	0	140
STK19_HUMAN__LLR1_HUMAN__668aa	0	115	0	140	0	140
STK19_HUMAN__MAT1_HUMAN__563aa	0	115	0	140	0	140
STK19_HUMAN__MBD4_HUMAN__834aa	0	115	0	140	0	140
STK19_HUMAN__MCM10_HUMAN__1129aa	0	115	0	140	0	140
STK19_HUMAN__MCM2_HUMAN__1158aa	0	115	0	140	0	140
STK19_HUMAN__MCM3_HUMAN__1062aa	0	115	0	140	0	140
STK19_HUMAN__MCM4_HUMAN__1117aa	0	115	0	140	0	140
STK19_HUMAN__MCM5_HUMAN__988aa	0	115	0	140	0	140
STK19_HUMAN__MCM6_HUMAN__1075aa	0	115	0	140	0	140
STK19_HUMAN__MCM7_HUMAN__973aa	0	115	0	140	0	140
STK19_HUMAN__MCM8_HUMAN__1094aa	0	115	0	140	0	140
STK19_HUMAN__MCM9_HUMAN__1397aa	0	115	0	140	0	140
STK19_HUMAN__MCMBP_HUMAN__896aa	0	115	0	140	0	140
STK19_HUMAN__MLH1_HUMAN__1010aa	0	115	0	140	0	140
STK19_HUMAN__MLH3_HUMAN__1707aa	0	115	0	140	0	140
STK19_HUMAN__MMS22_HUMAN__1497aa	0	115	0	140	0	140
STK19_HUMAN__MRE11_HUMAN__962aa	0	115	0	140	0	140
STK19_HUMAN__MSH3_HUMAN__1391aa	0	115	0	140	0	140
STK19_HUMAN__MSH4_HUMAN__1190aa	0	115	0	140	0	140
STK19_HUMAN__MSH5_HUMAN__1088aa	0	115	0	140	0	140
STK19_HUMAN__MSH6_HUMAN__1614aa	0	115	0	140	0	140
STK19_HUMAN__MTBP_HUMAN__1158aa	0	115	0	140	0	140
STK19_HUMAN__MUTYH_HUMAN__800aa	0	115	0	140	0	140
STK19_HUMAN__NEDD4_HUMAN__1573aa	0	115	0	140	0	140
STK19_HUMAN__NEIL2_HUMAN__586aa	0	115	0	140	0	140
STK19_HUMAN__NELFD_HUMAN__844aa	0	115	0	140	0	140
STK19_HUMAN__NELFE_HUMAN__634aa	0	115	0	140	0	140
STK19_HUMAN__NHEJ1_HUMAN__553aa	0	115	0	140	0	140
STK19_HUMAN__NIPBL_HUMAN__3058aa	0	115	0	140	0	140
STK19_HUMAN__NPL4_HUMAN__862aa	0	115	0	140	0	140
STK19_HUMAN__NSE2_HUMAN__501aa	0	115	0	140	0	140
STK19_HUMAN__NSE3_HUMAN__558aa	0	115	0	140	0	140
STK19_HUMAN__NTH_HUMAN__566aa	0	115	0	140	0	140
STK19_HUMAN__ORC1_HUMAN__1115aa	0	115	0	140	0	140
STK19_HUMAN__ORC2_HUMAN__831aa	0	115	0	140	0	140
STK19_HUMAN__ORC3_HUMAN__965aa	0	115	0	140	0	140
STK19_HUMAN__ORC4_HUMAN__690aa	0	115	0	140	0	140
STK19_HUMAN__ORC5_HUMAN__689aa	0	115	0	140	0	140
STK19_HUMAN__ORC6_HUMAN__506aa	0	115	0	140	0	140
STK19_HUMAN__PALB2_HUMAN__1440aa	0	115	0	140	0	140
STK19_HUMAN__PARP1_HUMAN__1268aa	0	115	0	140	0	140
STK19_HUMAN__PAXI1_HUMAN__1323aa	0	115	0	140	0	140
STK19_HUMAN__PAXX_HUMAN__458aa	0	115	0	140	0	140
STK19_HUMAN__PCNA_HUMAN__515aa	0	115	0	140	0	140
STK19_HUMAN__PDS5A_HUMAN__1591aa	0	115	0	140	0	140
STK19_HUMAN__PDS5B_HUMAN__1701aa	0	115	0	140	0	140
STK19_HUMAN__PIF1_HUMAN__895aa	0	115	0	140	0	140
STK19_HUMAN__PINX1_HUMAN__582aa	0	115	0	140	0	140
STK19_HUMAN__PMS1_HUMAN__1186aa	0	115	0	140	0	140
STK19_HUMAN__PMS2_HUMAN__1116aa	0	115	0	140	0	140
STK19_HUMAN__PNKP_HUMAN__775aa	0	115	0	140	0	140
STK19_HUMAN__POLI_HUMAN__994aa	0	115	0	140	0	140
STK19_HUMAN__PRI1_HUMAN__674aa	0	115	0	140	0	140
STK19_HUMAN__PRI2_HUMAN__763aa	0	115	0	140	0	140
STK19_HUMAN__PRIPO_HUMAN__814aa	0	115	0	140	0	140
STK19_HUMAN__PSF1_HUMAN__450aa	0	115	0	140	0	140
STK19_HUMAN__PSF3_HUMAN__470aa	0	115	0	140	0	140
STK19_HUMAN__RA51B_HUMAN__638aa	0	115	0	140	0	140
STK19_HUMAN__RA51C_HUMAN__630aa	0	115	0	140	0	140
STK19_HUMAN__RAD1_HUMAN__536aa	0	115	0	140	0	140
STK19_HUMAN__RAD18_HUMAN__749aa	0	115	0	140	0	140
STK19_HUMAN__RAD21_HUMAN__885aa	0	115	0	140	0	140
STK19_HUMAN__RAD50_HUMAN__1566aa	0	115	0	140	0	140
STK19_HUMAN__RAD51_HUMAN__593aa	0	115	0	140	0	140
STK19_HUMAN__RAD52_HUMAN__672aa	0	115	0	140	0	140
STK19_HUMAN__RAD54_HUMAN__1001aa	0	115	0	140	0	140
STK19_HUMAN__RAD9A_HUMAN__645aa	0	115	0	140	0	140
STK19_HUMAN__RADX_HUMAN__1109aa	0	115	0	140	0	140
STK19_HUMAN__RECQ1_HUMAN__903aa	0	115	0	140	0	140
STK19_HUMAN__RECQ4_HUMAN__1462aa	0	115	0	140	0	140
STK19_HUMAN__RECQ5_HUMAN__1245aa	0	115	0	140	0	140
STK19_HUMAN__REV1_HUMAN__1505aa	0	115	0	140	0	140
STK19_HUMAN__REV3L_HUMAN__3384aa	0	115	0	140	0	140
STK19_HUMAN__RFA1_HUMAN__870aa	0	115	0	140	0	140
STK19_HUMAN__RFC1_HUMAN__1402aa	0	115	0	140	0	140
STK19_HUMAN__RFC2_HUMAN__608aa	0	115	0	140	0	140
STK19_HUMAN__RFC3_HUMAN__610aa	0	115	0	140	0	140
STK19_HUMAN__RFC4_HUMAN__617aa	0	115	0	140	0	140
STK19_HUMAN__RFC5_HUMAN__594aa	0	115	0	140	0	140
STK19_HUMAN__RFWD3_HUMAN__1028aa	0	115	0	140	0	140
STK19_HUMAN__RHNO1_HUMAN__492aa	0	115	0	140	0	140
STK19_HUMAN__RMI2_HUMAN__401aa	0	115	0	140	0	140
STK19_HUMAN__RNH2A_HUMAN__553aa	0	115	0	140	0	140
STK19_HUMAN__RNH2B_HUMAN__566aa	0	115	0	140	0	140
STK19_HUMAN__RNH2C_HUMAN__418aa	0	115	0	140	0	140
STK19_HUMAN__RPAB1_HUMAN__464aa	0	115	0	140	0	140
STK19_HUMAN__RPB2_HUMAN__1428aa	0	115	0	140	0	140
STK19_HUMAN__RPB7_HUMAN__426aa	0	115	0	140	0	140
STK19_HUMAN__RTEL1_HUMAN__1473aa	0	115	0	140	0	140
STK19_HUMAN__RTF1_HUMAN__964aa	0	115	0	140	0	140
STK19_HUMAN__SCAI_HUMAN__860aa	0	115	0	140	0	140
STK19_HUMAN__SETD2_HUMAN__2818aa	0	115	0	140	0	140
STK19_HUMAN__SETX_HUMAN__2931aa	0	115	0	140	0	140
STK19_HUMAN__SHLD1_HUMAN__459aa	0	115	0	140	0	140
STK19_HUMAN__SHPRH_HUMAN__1937aa	0	115	0	140	0	140
STK19_HUMAN__SLD5_HUMAN__477aa	0	115	0	140	0	140
STK19_HUMAN__SLF2_HUMAN__1427aa	0	115	0	140	0	140
STK19_HUMAN__SLN11_HUMAN__1155aa	0	115	0	140	0	140
STK19_HUMAN__SLX1_HUMAN__529aa	0	115	0	140	0	140
STK19_HUMAN__SLX4_HUMAN__2088aa	0	115	0	140	0	140
STK19_HUMAN__SMAL1_HUMAN__1208aa	0	115	0	140	0	140
STK19_HUMAN__SMC3_HUMAN__1471aa	0	115	0	140	0	140
STK19_HUMAN__SMC4_HUMAN__1542aa	0	115	0	140	0	140
STK19_HUMAN__SMC5_HUMAN__1355aa	0	115	0	140	0	140
STK19_HUMAN__SMRCD_HUMAN__1280aa	0	115	0	140	0	140
STK19_HUMAN__SPT5H_HUMAN__1341aa	0	115	0	140	0	140
STK19_HUMAN__SPT6H_HUMAN__1980aa	0	115	0	140	0	140
STK19_HUMAN__STAG1_HUMAN__1512aa	0	115	0	140	0	140
STK19_HUMAN__STAG2_HUMAN__1485aa	0	115	0	140	0	140
STK19_HUMAN__STK19_HUMAN__508aa	0	115	0	140	0	140
STK19_HUMAN__SYF1_HUMAN__1109aa	0	115	0	140	0	140
STK19_HUMAN__TCAB1_HUMAN__802aa	0	115	0	140	0	140
STK19_HUMAN__TCEA2_HUMAN__553aa	0	115	0	140	0	140
STK19_HUMAN__TDT_HUMAN__763aa	0	115	0	140	0	140
STK19_HUMAN__TE2IP_HUMAN__653aa	0	115	0	140	0	140
STK19_HUMAN__TEP1_HUMAN__2881aa	0	115	0	140	0	140
STK19_HUMAN__TERA_HUMAN__1060aa	0	115	0	140	0	140
STK19_HUMAN__TERT_HUMAN__1386aa	0	115	0	140	0	140
STK19_HUMAN__TF2H3_HUMAN__562aa	0	115	0	140	0	140
STK19_HUMAN__TF2H4_HUMAN__716aa	0	115	0	140	0	140
STK19_HUMAN__TICRR_HUMAN__2164aa	0	115	0	140	0	140
STK19_HUMAN__TIM_HUMAN__1462aa	0	115	0	140	0	140
STK19_HUMAN__TINF2_HUMAN__705aa	0	115	0	140	0	140
STK19_HUMAN__TONSL_HUMAN__1632aa	0	115	0	140	0	140
STK19_HUMAN__TOP2A_HUMAN__1785aa	0	115	0	140	0	140
STK19_HUMAN__TOPB1_HUMAN__1776aa	0	115	0	140	0	140
STK19_HUMAN__TP53B_HUMAN__2226aa	0	115	0	140	0	140
STK19_HUMAN__TYDP1_HUMAN__862aa	0	115	0	140	0	140
STK19_HUMAN__UBAP2_HUMAN__1373aa	0	115	0	140	0	140
STK19_HUMAN__UBE2T_HUMAN__451aa	0	115	0	140	0	140
STK19_HUMAN__UBP2L_HUMAN__1341aa	0	115	0	140	0	140
STK19_HUMAN__UBP7_HUMAN__1356aa	0	115	0	140	0	140
STK19_HUMAN__VHL_HUMAN__467aa	0	115	0	140	0	140
STK19_HUMAN__WDHD1_HUMAN__1383aa	0	115	0	140	0	140
STK19_HUMAN__WDR48_HUMAN__931aa	0	115	0	140	0	140
STK19_HUMAN__XPA_HUMAN__527aa	0	115	0	140	0	140
STK19_HUMAN__XPC_HUMAN__1194aa	0	115	0	140	0	140
STK19_HUMAN__XPF_HUMAN__1170aa	0	115	0	140	0	140
STK19_HUMAN__XRCC1_HUMAN__887aa	0	115	0	140	0	140
STK19_HUMAN__XRCC2_HUMAN__534aa	0	115	0	140	0	140
STK19_HUMAN__XRCC3_HUMAN__600aa	0	115	0	140	0	140
STK19_HUMAN__XRCC4_HUMAN__590aa	0	115	0	140	0	140
STK19_HUMAN__XRCC6_HUMAN__863aa	0	115	0	140	0	140
STK19_HUMAN__ZRAB3_HUMAN__1333aa	0	115	0	140	0	140
